# CellPolaris: Decoding Cell Fate through Generalization Transfer Learning of Gene Regulatory Networks

**DOI:** 10.1101/2023.09.25.559244

**Authors:** Guihai Feng, Xin Qin, Jiahao Zhang, Wuliang Huang, Yiyang Zhang, Wentao Cui, Shirui Li, Yao Chen, Wenhao Liu, Yao Tian, Yana Liu, Jingxi Dong, Ping Xu, Zhenpeng Man, Guole Liu, Zhongming Liang, Xinlong Jiang, Xiaodong Yang, Pengfei Wang, The X-Compass Project Consortium, Ge Yang, Hongmei Wang, Xuezhi Wang, Ming-Han Tong, Yuanchun Zhou, Shihua Zhang, Yiqiang Chen, Yong Wang, Xin Li

**Affiliations:** State Key Laboratory of Stem Cell and Reproductive Biology, Institute of Zoology, Chinese Academy of Sciences, Beijing,100101, China; Institute for Stem Cell and Regenerative Medicine, Chinese Academy of Sciences, Beijing, 100101, China; Beijing Institute for Stem Cell and Regenerative Medicine, Beijing, 100101, China; Beijing Key Laboratory of Mobile Computing and Pervasive Device, Institute of Computing Technology, Chinese Academy of Sciences, Beijing, 100190, China; CEMS, NCMIS, HCMS, MDIS, RCSDS, Academy of Mathematics and Systems Science, Chinese Academy of Sciences, Beijing, 100190, China; Computer Network Information Center, Chinese Academy of Sciences, Beijing,100083, China; State Key Laboratory of Multimodal Artificial Intelligence Systems, Institute of Automation, Chinese Academy of Sciences, Beijing, 100190, China; State Key Laboratory of Molecular Biology, Shanghai Key Laboratory of Molecular Andrology, Shanghai Institute of Biochemistry and Cell Biology, Center for Excellence in Molecular Cell Science, University of Chinese Academy of Sciences, Chinese Academy of Sciences, Shanghai, 200031, China; University of Chinese Academy of Sciences, Beijing, 100864, China; School of Software, Yunnan University, Kunming 650091, China

**Author notes:** Correspondence (X. Li), (Y. Wang), (Y. Chen), (S. Zhang), (Y. Zhou), (M. Tong), (G. Feng). These authors contributed equally to this work (Guihai Feng, Xin Qin, Jiahao Zhang, Wuliang Huang, Yiyang Zhang, Wentao Cui). A list of affiliations appears at the end of the paper (The X-Compass Project Consortium).

## Abstract

Cell fate changes are determined by gene regulatory network (GRN), a sophisticated system regulating gene expression in precise spatial and temporal patterns. However, existing methods for reconstructing GRNs suffer from inherent limitations, leading to compromised accuracy and application generalizability. In this study, we introduce CellPolaris, a computational system that leverages transfer learning algorithms to generate high-quality, cell-type-specific GRNs. Diverging from conventional GRN inference models, which heavily rely on integrating epigenomic data with transcriptomic information or adopt causal strategies through gene co-expression networks, CellPolaris employs high-confidence GRN sources for model training, relying exclusively on transcriptomic data to generate previously unknown cell-type-specific GRNs. Applications of CellPolaris demonstrate remarkable efficacy in predicting master regulatory factors and simulating in-silico perturbations of transcription factors during cell fate transition, attaining state-of-the-art performance in accurately predicting candidate key factors and outcomes in cell reprogramming and spermatogenesis with validated datasets. It is worth noting that, with a transfer learning framework, CellPolaris can perform GRN based predictions in all cell types even across species. Together, CellPolaris represents a significant advancement in deciphering the mechanisms of cell fate regulation, thereby enhancing the precision and efficiency of cell fate manipulation at high resolution.
