## Supplementary material for "CellPolaris: Decoding Cell Fate through Generalization Transfer Learning of Gene Regulatory Networks": Table S1

### Sheet: Sheet1
Mouse		Human
Single-Cell	Bulk	Single-Cell	Bulk
TSC_AND_EXE_CELL	416B_ADULT	CD14_MONO	ADRENAL_GLAND
A1	A20BALBCANN_ADULT	CD16_MONO	AMMONS_HORN
AC_HC_RETINA	BCELLCD19P_ADULT	CD4_NAIVE	BE2C
AMIPC	BCELLCD43N_ADULT	CD4_TCM	BJ
AS-LINEAGE	CARDIOMYOCYTES	CD8_NAIVE	BODY_OF_PANCREA
ASTRO	CEREBELLUM_ADULT	CD8_TEM_1	BREAST_EPITHELIUM
B	CEREBRUM_ADULT	CD8_TEM_2	CAUDATE_NUCLEUS
BC_RETINA	FACE_E11.5	CONES	CD4_PRIMARY_CELLS
BMIPC	FACE_E12.5	HOR	CD8_PRIMARY_CELLS
CONE_RETINA	FACE_E13.5	INTERMEDIATE_B	CEREBELLUM
D_STAGE	FACE_E14.5	MEMORY_B	ESOPHAGUS_MUSCULARIS_MUCOSA
EBF1+_FIBROBLASTS	FACE_E15.5	MPC	ESOPHAGUS_SQUAMOUS_EPITHELIUM
ENDOTHELIAL_CELLS	FAT_ADULT	NK	FETAL_ADRENAL_GLAND
EPITHELIAL_CELLS	FOREBRAIN_E11.5	RGC	FETAL_HEART
HSC	FOREBRAIN_E12.5		FETAL_INTESTINE_LARGE
IMMUNE_CELLS	FOREBRAIN_E13.5		FETAL_INTESTINE_SMALL
L2_3_IT	FOREBRAIN_E14.5		FETAL_KIDNEY
L4	FOREBRAIN_E15.5		FETAL_LUNG
L5_IT	FOREBRAIN_E16.5		FETAL_MUSCLE
L6_CT	FOREBRAIN_P0		FETAL_OVARY
L6_IT	GFAT_ADULT		FETAL_RENAL_CORTEX
LIPOFIBROBLASTS	HEART_ADULT		FETAL_RENAL_PELVIS
L_STAGE	HEART_E11.5		FETAL_SPINAL_CORD
MESENCHYMAL_CELLS	HEART_E12.5		FETAL_SPLEEN
MG_RETINA	HEART_E13.5		FETAL_STOMACH
MP	HEART_E14.5		FETAL_THYMUS
MPL	HEART_E15.5		FIBROBLASTS
MPP	HEART_E16.5		FORESKIN_FIBROBLAST_PRIMARY_CELLS_SKIN02
MRGC	HEART_P0		FORESKIN_KERATINOCYTE_PRIMARY_CELLS_SKIN02
MYOFIBROBLASTS	HINDBRAIN_E11.5		FRONTAL_CORTEX
NG_RETINA	HINDBRAIN_E12.5		GASTRIC
OBIN_LINEAGE	HINDBRAIN_E13.5		GASTROESOPHAGEAL_SPHINCTER
PROLIFERATING_FIBROBLASTS	HINDBRAIN_E14.5		GM12878
PVALB	HINDBRAIN_E15.5		H1-HESC
ROD_RETINA	HINDBRAIN_E16.5		H1_BMP4_DERIVED_TROPHOBLAST_CULTURED_CELLS
RPC_RETINA	HINDBRAIN_P0		H7-HESC
RS2	INTESTINE_E14.5		HEART_LEFT_VENTRICLE
RS4	INTESTINE_E15.5		HELA-S3
RS8	INTESTINE_E16.5		HEMATOPOIETIC_MULTIPOTENT_PROGENITOR_CELL
Z_STAGE	INTESTINE_P0		HEPG2
	KIDNEY_ADULT		JURKAT
	KIDNEY_E14.5		K562
	KIDNEY_E15.5		LOWER_LEG_SKIN
	KIDNEY_E16.5		MCF-7
	KIDNEY_P0		MELANOCYTE
	LGINT_ADULT		OMENTAL_FAT_PAD
	LIMB_E11.5		OVARY
	LIMB_E12.5		PANC1
	LIMB_E13.5		PANCREAS
	LIMB_E14.5		PROSTATE_GLAND
	LIMB_E15.5		PSOAS_MUSCLE
	LIVER_ADULT		PUTAMEN
	LIVER_E11.5		RIGHT_ATRIUM_AURICULAR_REGION
	LIVER_E12.5		RIGHT_LOBE_OF_LIVER
	LIVER_E13.5		SIGMOID_COLON
	LIVER_E14.5		SPLEEN
	LIVER_E15.5		STOMACH
	LIVER_E16.5		SUBCUTANEOUS_ADIPOSE_TISSUE
	LIVER_P0		T47D
	LUNG_ADULT		TESTIS
	LUNG_E14.5		THORACIC_AORTA
	LUNG_E15.5		THYROID_GLAND
	LUNG_E16.5		TIBIAL_NERVE
	LUNG_P0		TRANSVERSE_COLON
	MACROPHAGES		TREG_PRIMARY_CELLS
	MBCELLS		UPPER_LOBE_OF_LEFT_LUNG
	MEF		UTERUS
	MEL_ADULT		VAGINA
	MIDBRAIN_E11.5
	MIDBRAIN_E12.5
	MIDBRAIN_E13.5
	MIDBRAIN_E14.5
	MIDBRAIN_E15.5
	MIDBRAIN_E16.5
	MIDBRAIN_P0
	NEURALTUBE_E11.5
	NEURALTUBE_E12.5
	NEURALTUBE_E13.5
	NEURALTUBE_E14.5
	NEURALTUBE_E15.5
	SKMUSCLE_ADULT
	SPLEEN_ADULT
	STOMACH_E14.5
	STOMACH_E15.5
	STOMACH_E16.5
	STOMACH_P0
	THYMUS_ADULT
	TNAIVE_ADULT
